# A microglia-containing cerebral organoid model to study early life immune challenges

**DOI:** 10.1101/2024.05.24.595814

**Authors:** Alice Buonfiglioli, Raphael Kübler, Roy Missall, Renske De Jong, Stephanie Chan, Verena Haage, Stefan Wendt, Ada J. Lin, Daniele Mattei, Mara Graziani, Brooke Latour, Frederieke Gigase, Haakon B. Nygaard, Philip L. De Jager, Lot D. De Witte

## Abstract

Prenatal infections and activation of the maternal immune system have been proposed to contribute to causing neurodevelopmental disorders (NDDs), chronic conditions often linked to brain abnormalities. Microglia are the resident immune cells of the brain and play a key role in neurodevelopment. Disruption of microglial functions can lead to brain abnormalities and increase the risk of developing NDDs. How the maternal as well as the fetal immune system affect human neurodevelopment and contribute to NDDs remains unclear. An important reason for this knowledge gap is the fact that the impact of exposure to prenatal risk factors has been challenging to study in the human context. Here, we characterized a model of cerebral organoids (CO) with integrated microglia (COiMg). These organoids express typical microglial markers and respond to inflammatory stimuli. The presence of microglia influences cerebral organoid development, including cell density and neural differentiation, and regulates the expression of several ciliated mesenchymal cell markers. Moreover, COiMg and organoids without microglia show similar but also distinct responses to inflammatory stimuli. Additionally, IFN-γ induced significant transcriptional and structural changes in the cerebral organoids, that appear to be regulated by the presence of microglia. Specifically, interferon-gamma (IFN-γ) was found to alter the expression of genes linked to autism. This model provides a valuable tool to study how inflammatory perturbations and microglial presence affect neurodevelopmental processes.
