## Supplementary Tables for "A microglia-containing cerebral organoid model to study early life immune challenges": Suppl Table 1.xlsx

### Sheet: Sheet2
	Antibodies	company	catalogue number	working dilution	application
	SOX2	abcam	ab92494	1:400	IF
	NEUN	abcam	ab104224	1:250	IF
	MAP2	Biolegend	SMI-52p	1:1000	IF
	IBA1	Wako	019-19741	1:200	IF
	CD45	abcam	ab8216	1:200	IF
	FOXJ1	abcam	ab220028	1:150	IF
	IDO1	abcam	ab211017	1:1000	IF
	CLDN5	invitrogen	90-0900	1:200	IF
	TTR	abcam	ab204997	1:500	IF
	GBP5	abcam	ab313390	1:50	IF
	Alexa Fluor 555	abcam	ab150062	1:250	IF
	Alexa Fluor 647	abcam	ab150115	1:250	IF
	HOECHST	invitrogen	H3570	1:5000	IF
	CD11b	BioLegend	301303	1:100	FACS
	CD14	BioLegend	367120	1:100	FACS
	CD206	BioLegend	321142	1:100	FACS
	CD45 - Alexa Fluor 700	BioLegend	368514	1:400	FACS
	P2RY12 - PE/DAZZLE 594	BioLegend	392112	1:50	FACS
	TREM2 - DyLight 650	Alector	in house	1:200	FACS
	SytoxBlue	Thermo Fisher Scientific	S34857	1:4000	FACS
