## Supplementary Tables for "A microglia-containing cerebral organoid model to study early life immune challenges": Suppl Table 2.xlsx

### Sheet: CO & COiMg samples
Sample Name	ID	% Dropped	% mRNA	% rRNA	% Aligned	Insert Size	% Dups	M Seqs	M Aligned	% Aligned	M Assigned
added-M37	COiMg_LPS_ MSN38_B9		0.844	0.007	0.97	440 bp	0.307	58.9	26.7	0.951	3.3
M1	COiMg_untreated_MSN38_B6_1		0.798	0.004	0.98	412 bp	0.287	56.1	25	0.952	3.2
M2	COiMg_untreated_MSN38_B6_2		0.802	0.003	0.98	393 bp	0.247	42.3	19	0.952	16.9
M3	COiMg_untreated_MSN38_B8		0.826	0.007	0.98	392 bp	0.247	37.4	16.9	0.955	15.3
M4	CO_untreated_MSN38_B6		0.787	0.005	0.98	376 bp	0.282	60.1	24.4	0.936	21.5
M5	CO_untreated_MSN38_B7		0.835	0.005	0.98	397 bp	0.308	60	26.8	0.95	14
M6	CO_untreated_MSN38_B8		0.795	0.005	0.98	376 bp	0.273	53.9	24	0.949	3.1
M7	COiMg_LPS_MSN38_B6_1		0.814	0.004	0.97	383 bp	0.306	53.1	21.6	0.93	19.3
M8	COiMg_LPS_MSN38_B6_2		0.82	0.004	0.97	417 bp	0.313	65.9	29.9	0.951	3.9
M10	CO_LPS_MSN38_B6		0.804	0.005	0.98	375 bp	0.277	57	25.5	0.95	13.3
M11	CO_LPS_MSN38_B7		0.813	0.002	0.98	395 bp	0.328	47.3	21.4	0.952	11
M12	CO_LPS_MSN38_B8		0.797	0.005	0.98	429 bp	0.292	45	20.5	0.953	2.7
M13	COiMg_IFN-γ_MSN38_B6		0.808	0.004	0.98	370 bp	0.292	56	25.3	0.951	22.6
M14	COiMg_IFN-γ_MSN38_B8		0.793	0.003	0.98	397 bp	0.271	51.1	23	0.952	20.3
M15	COiMg_IFN-γ_MSN38_B9		0.837	0.005	0.98	403 bp	0.248	41.9	18.9	0.952	17.2
M16	CO_IFN-γ_MSN38_B8		0.801	0.004	0.98	392 bp	0.272	41.6	17.9	0.945	2.3
M17	CO_IFN-γ_MSN38_B11_1		0.83	0.002	0.98	361 bp	0.274	54.5	24.7	0.953	22.4
M18	CO_IFN-γ_MSN38_B11_2		0.82	0.004	0.98	396 bp	0.279	44.5	20.1	0.952	2.6
M19	COiMg_untreated_WTC11_B2		0.82	0.003	0.98	399 bp	0.245	37.9	17.2	0.954	9
M20	COiMg_LPS_WTC11_B2		0.828	0.003	0.98	383 bp	0.251	39.9	18	0.953	16.3
M21	COiMg_IFN-γ_WTC11_B2		0.775	0.004	0.98	365 bp	0.277	47.7	21.5	0.952	11.5
M22	CO_untreated_WTC11_B2		0.805	0.004	0.98	426 bp	0.3	57.6	26	0.952	23.1
M23	CO_LPS_WTC11_B2		0.832	0.005	0.98	382 bp	0.261	46.3	20.8	0.951	2.6
M24	CO_IFN-γ_WTC11_B2		0.805	0.004	0.98	382 bp	0.255	52	21.8	0.94	2.8
M25	COiMg_untreated_WTC11_B4		0.808	0.002	0.98	369 bp	0.25	54.8	25	0.952	3.3
M26	COiMg_LPS_WTC11_B4		0.81	0.002	0.97	413 bp	0.451	55.3	25.2	0.953	22.5
M27	COiMg_IFN-γ_WTC11_B4		0.817	0.003	0.97	416 bp	0.255	42.7	19.4	0.952	17.5
M28	CO_untreated_WTC11_B4		0.835	0.005	0.98	403 bp	0.254	43.4	19.8	0.955	2.4
M29	CO_LPS_WTC11_B4		0.808	0.002	0.98	387 bp	0.271	54	24.7	0.954	21.9
M30	CO_IFN-γ_WTC11_B4		0.835	0.007	0.97	432 bp	0.322	58.2	26.3	0.949	13.7
M31	COiMg_untreated_WTC11_B5		0.846	0.004	0.97	414 bp	0.262	50.1	22.8	0.951	20.9
M32	COiMg_LPS_WTC11_B5		0.81	0.006	0.97	395 bp	0.279	54	22.6	0.938	2.7
M33	COiMg_IFN-γ_WTC11_B5		0.803	0.01	0.98	394 bp	0.235	109.7	49.4	0.952	5.8
M34	CO_untreated_WTC11_B5		0.84	0.006	0.97	402 bp	0.284	53.5	24	0.949	21.8
M35	CO_LPS_WTC11_B5		0.832	0.003	0.97	426 bp	0.274	48.5	21.9	0.951	2.8
M36	CO_IFN-γ_WTC11_B5		0.827	0.004	0.97	400 bp	0.26	47.8	21.4	0.949	19.3
F1	COiMg_untreated_MSN9_B1_1	0.003	0.794	0.001	0.96	309 bp	0.26	70.8	66.1	0.933	35
F10	COiMg_IFN-γ_MSN9_B2_2	0.003	0.725	0.004	0.96	320 bp	0.299	60.4	56.3	0.933	29.6
F11	CO_untreated_MSN9_B2	0.003	0.796	0.009	0.96	366 bp	0.284	59.6	55.7	0.935	29.3
F13	CO_LPS_MSN9_B2_1	0.003	0.631	0.008	0.95	281 bp	0.255	48.7	45.1	0.926	23
F14	CO_LPS_MSN9_B2_2	0.003	0.582	0.007	0.96	251 bp	0.238	45.7	42.6	0.932	21
F15	CO_IFN-γ_MSN9_B2_1	0.003	0.658	0.008	0.95	272 bp	0.261	52.6	48.3	0.919	24.9
F16	CO_IFN-γ_MSN9_B2_2	0.003	0.579	0.011	0.95	301 bp	0.25	47.6	43.8	0.919	21.8
F17	CO_IFN-γ_MSN9_B2_3	0.003	0.691	0.005	0.95	321 bp	0.278	54	49.9	0.925	26.1
F18	COiMg_LPS_MSN9_B1_1	0.003	0.789	0.002	0.96	301 bp	0.272	59.1	55.1	0.932	28.8
F2	COiMg_LPS_MSN9_B1_2	0.002	0.686	0.002	0.95	266 bp	0.326	54.5	49.9	0.915	25.6
F3	CO_untreated_MSN9_B1	0.003	0.844	0.005	0.97	313 bp	0.281	64.9	60.7	0.935	31.4
F4	CO_LPS_MSN9_B1	0.003	0.727	0.004	0.96	260 bp	0.281	61.3	56.8	0.927	29.2
F5	COiMg_untreated_MSN9_B2_1	0.002	0.749	0.003	0.97	278 bp	0.242	54.7	51.3	0.937	27.1
F6	COiMg_untreated_MSN9_B2_2	0.003	0.753	0.004	0.96	281 bp	0.25	57.1	53.3	0.933	28
F7	COiMg_LPS_MSN9_B2_1	0.003	0.667	0.003	0.96	244 bp	0.251	53.9	50	0.929	25.6
F8	COiMg_LPS_MSN9_B2_2	0.002	0.553	0.004	0.96	230 bp	0.29	57	52.6	0.923	24.9
F9	COiMg_IFN-γ_MSN9_B2_1	0.003	0.658	0.005	0.96	305 bp	0.251	51.3	47.7	0.929	24.7
add-F19	COiMg_untreated_MSN9_B1_2	0.003	0.784	0.001	0.97	269 bp	0.261	54.4	50.9	0.936	26.5

### Sheet: iMG & ocMG samples
Sample Name	ID	% Dropped	% mRNA	% rRNA	% Intronic	% Intergenic	% Aligned	Insert Size	% Dups	M Reads	M Uniquely Aligned	% Uniquely Aligned	M Assigned
P9	iMG_WTC11-GFP_1	0.003	0.909	0.006	0.069	0.015	0.97	313 bp	0.321	28	26.2	0.937	13
P10	iMG_WTC11-GFP_2	0.003	0.905	0.006	0.074	0.015	0.97	320 bp	0.296	27.2	25.3	0.931	12.7
P11	iMG_WTC11	0.002	0.879	0.004	0.095	0.021	0.97	395 bp	0.298	28.2	26.3	0.933	13.4
P12	ocMG 1	0.003	0.906	0.004	0.076	0.014	0.97	353 bp	0.288	26.8	25.3	0.943	12.6
P13	ocMG 2	0.003	0.878	0.004	0.101	0.017	0.97	327 bp	0.274	25.8	24.2	0.941	12.3
