## Supplementary Tables for "A microglia-containing cerebral organoid model to study early life immune challenges": Suppl Table 3.xlsx

### Sheet: Mic function GSEA gene sets
Phagocytosis	Microglia	Neuroinflammatory I	MHC Class II
TYROBP	ADAM28	ACTN4	ABCE1
TREM2	ADAP2	ADIPOR1	ADAR
MAP4	AIF1	AGER	B2M
CD68	AOAH	AGO1	BST2
C3AR1	APBB1IP	AGO3	CACTIN
RHO	ARHGAP25	AKIP1	CAMK2A
MERTK	B3GNT5	AKT1	CAMK2B
ITGAV	BIN2	ALK	CAMK2D
C5AR2	BLNK	APP	CAMK2G
CD74	C3	ATM	CD44
LRP1	C3AR1	BCL10	CDC37
GAS6	CAPG	BCL2	CIITA
GAS7	CD33	BCL2A1	CNOT7
MFGE8	CD84	BCL2L1	EGR1
ITGAV	CD86	BCL3	FADD
ITGAM	CLEC7A	BIRC2	FCGR1A
ITGB2	CMKLR1	BIRC3	GBP1
ELMO1	CSF1R	BTK	GBP2
HCK	CSF2RA	BTRC	HCK
SYK	CX3CR1	C1QTNF3	HLA-A
ROCK1	CYBB	C1QTNF4	HLA-B
AIF1	CYTH4	CALR	HLA-C
CD36	CYTL1	CARD10	HLA-DPA1
ADGRB1	DOCK2	CARD14	HLA-DPB1
FCGRT	DOCK8	CD14	HLA-DQB1
MYO1F	FGL2	CD27	HLA-DQB2
MYO9B	FPR1	CD40	HLA-DRA
MYO7A	GAL3ST4	CFLAR	HLA-DRB1
MYO18A	GIMAP2	CHI3L1	HLA-DRB5
MYO1C	GIMAP4	CHUK	HLA-E
MYO18B	GPR183	COPS8	HLA-F
MYO9A	GPR34	CPNE1	HLA-G
MYO1B	HAMP	CUL1	HPX
MYO1G	HAVCR2	CXCL12	HSP90AB1
MYO10	HHEX	CXCL2	ICAM1
MYO5A	HLA-DMB	CXCL8	IFI27
MYO1E	IGSF6	CYLD	IFI30
MYO6	IKZF1	DICER1	IFI35
MYL6	IL18	EDA	IFI6
MYL12B	INPP5D	EDA2R	IFIT1
MYL12A	IRF8	EDAR	IFIT2
MYL9	ITGAM	EDARADD	IFIT3
EEA1	ITGAX	EDN1	IFITM1
ARF6	KCNQ1	EGFR	IFITM2
ARHGAP27	LPAR5	EIF2AK2	IFITM3
ARHGAP39	LPAR6	EP300	IFNAR1
ARHGAP22	LPXN	FBXW11	IFNAR2
ARHGAP25	LST1	GADD45B	IFNGR1
ARHGAP4	LY75	GREM1	IFNGR2
ARHGAP9	LY86	HAVCR2	IP6K2
ARHGAP12	LYL1	HDAC7	IRAK1
ARHGAP17	MPEG1	HMGB1	IRF1
ARHGAP30	NCKAP1L	ICAM1	IRF2
ARHGAP31	OLFML3	IKBKB	IRF3
ARHGAP1	OLR1	IL18	IRF4
ARHGAP21	P2RY13	IL18R1	IRF5
ARHGAP35	PIK3R5	IL1B	IRF6
ARHGAP23	PLCB2	IL1R1	IRF7
ARHGAP29	PLD4	IL23A	IRF8
ARHGAP33	PTAFR	ILK	IRF9
ARHGAP11A	RASAL3	IRAK1	IRGM
ARHGAP18	RGS10	IRAK4	ISG15
ARHGAP19	SAMSN1	LAT	ISG20
ARHGAP26	SASH3	LGALS9	JAK1
AUTS2	SELPLG	LIME1	JAK2
SIRPA	SERPINA1	LIMS1	LSM14A
CD33	SIGLEC11	LITAF	MAVS
SIGLEC11	SLC11A1	LRRC19	MED1
DOCK8	SLC37A2	LTA	METTL3
DOCK4	SLC7A7	LTB	MID1
DOCK10	ST6GAL1	LTBR	MT2A
DOCK2	SUCNR1	LY96	MUL1
DOCK9	SUSD3	MALT1	MX1
DOCK11	SYK	MAP3K14	MX2
DOCK1	TBXAS1	MAP3K7	MYD88
DOCK6	TLR10	MYD88	NCAM1
DOCK7	TLR2	NFAT5	NLRC5
ARF6	TLR6	NFKB1	NMI
RHOG	TLR7	NFKB2	NR1H2
RHOQ	TMEM106A	NFKBIA	NR1H3
RHOA	TMEM119	NFKBIB	OAS1
RHOB	TNFAIP8L2	NLRC3	OAS2
RHOH	TNFRSF13C	NLRP12	OAS3
RHOT1	TRAF3IP3	NLRP3	OASL
RHOC	TREM2	NOD1	PARP14
RHOBTB2	WDFY4	NOD2	PARP9
RHOT2		NOL3	PIAS1
RAC1		NR3C2	PML
RAC2		PARP1	PPARG
RAC3		PDCD4	PRKCD
RAB5C		PIAS4	PSMB8
RAB8B		PLAU	PTAFR
RAB1A		PLCG1	PTPN1
RAB2A		PPM1A	PTPN11
RAB10		PPM1B	PTPN2
RAB31		PPP4C	PTPN6
RAB35		PRDX1	RNASEL
RAB1B		PRKCQ	RSAD2
RAB14		PSMA1	SAMHD1
RAB5B		PSMA2	SCRIB
RAB6B		PSMA3	SOCS1
RAB11A		PSMA4	SOCS3
RAB18		PSMA5	SP100
RAB5A		PSMA6	STAT1
RAB21		PSMA7	STAT2
RAB24		PSMB1	SUMO1
RAB4A		PSMB10	TBK1
RAB2B		PSMB2	TP53
RAB10		PSMB4	TREX1
RAB3A		PSMB5	TRIM21
CCT2		PSMB6	TRIM22
CCT8		PSMB7	TRIM25
CCT4		PSMB8	TRIM26
CCT5		PSMB9	TRIM34
CCT6A		PSMC1	TRIM38
CCT7		PSMC2	TRIM5
CCT3		PSMC3	TRIM6
WAS		PSMC4	TRIM62
WASL		PSMC5	TRIM68
P2RY6		PSMC6	TRIM8
CST3		PSMD1	TXK
CTSS		PSMD10	TYK2
CTSD		PSMD11	UBE2K
SELPLG		PSMD12	USP18
ITGB5		PSMD13	VCAM1
CTSZ		PSMD14	WNT5A
CTSB		PSMD2	XAF1
LAMP1		PSMD3	YTHDF2
FCER1G		PSMD4	YTHDF3
CKB		PSMD5	ZBP1
ITM2B		PSMD6
FCGRT		PSMD7
MYH9		PSMD8
MYH10		PSMD9
ITM2A		PSME1
MEGF10		PSME2
MEGF8		PSME3
CORO1C		PSME4
CORO1A		PSMF1
ELMO2		PTGS2
ELMO3		PTP4A3
PECAM1		PTPN22
MYD88		RASSF2
CDC42SE2		RBCK1
CDC42SE1		RC3H1
XKR8		RC3H2
AXL		REL
TGM2		RELA
CLEC7A		RELB
FYN		RHOA
LEPR		RIPK1
VAMP7		RIPK3
GATA2		RPS3
		RTKN2
		SASH1
		SKP1
		SPHK1
		TAB1
		TERF2IP
		TICAM1
		TICAM2
		TIRAP
		TLR2
		TLR3
		TLR4
		TLR6
		TLR7
		TLR9
		TMSB4X
		TNF
		TNFAIP3
		TNFRSF10A
		TNFRSF10B
		TNFRSF11A
		TNFRSF13C
		TNFRSF1A
		TNFRSF1B
		TNFSF13B
		TNFSF14
		TNFSF15
		TRADD
		TRAF1
		TRAF2
		TRAF3
		TRAF4
		TRAF5
		TRAF6
		TREM2
		TRIM25
		TRIM44
		TRIP6
		TSPAN6
		UACA
		UBE2I
		VCAM1
		XIAP
		ZAP70
		ZC3H12A
		ZFP91

### Sheet: NDD genes
ADHD.risk.genes..based.on.GWAS.	Autism.spectrum.disorder.risk.genes..based.on.GWAS.	Autism.spectrum.disorder.risk.genes..rare.variants.	Schizophrenia.risk.genes..based.on.GWAS.	Schizophrenia.risk.genes..rare.variants.	Intellectual.disability.risk.genes	Microcephaly.risk.genes	Macrocephaly.risk.genes	Seizure.risk.genes
PPIH	XRN2	ABL2	RERE	SETD1A	ABCD1	ACTB	AKT3	ACO2
ELOVL1	KCNN2	ADGRL1	CUL9	CUL1	ABCD4	ACTG1	ASPA	ACOX1
MED8	KIZ	AGAP5	ZNF823	XPO7	ABHD5	AIMP1	BRWD3	ACTB
SZT2	KANSL1	ALDH1L1	SNAP91	TRIO	ACAD9	ALG1	DEAF1	ACTG1
HYI	MACROD2	ARHGEF2	FURIN	CACNA1G	ACO2	ALG12	FGFR3	COQ8A
PTPRF	WNT3	ATP2B1	CACNA1I	SP4	ACOX1	ALG3	FH	ADSL
ST3GAL3	MAPT	BACE1	CYP7B1	GRIA3	ACSF3	ALG9	FKRP	AIFM1
ARTN	MFHAS1	BAIAP2L1	SLC39A8	GRIN2A	ACTB	AP4B1	FMR1	AIMP1
B4GALT2	XKR6	BRINP3	SETD6	HERC1	ACTG1	AP4E1	FOXP1	ALDH3A2
KAT2B	MSRA	CACNB1	KLF6	RB1CC1	ACVR1	AP4S1	GATAD2B	ALDH5A1
SNRK	CRHR1	CAT	ESAM	HCN4	ADAR	ARFGEF2	GFAP	ALG1
ANO10	SOX7	CDK19	IRF3	AKAP11	COQ8A	ARID1B	GLI3	ALG12
ABHD5	NTM	CDK5RAP2	PJA1	ZNF136	ADSL	ASPM	GPC3	ALG2
ZNF852		CDON	SF3B1	SRRM2	AFF2	ATR	HEPACAM	ALG3
ZNF660		CHD9	WSCD2	NR3C2	AGA	ATRX	HEPACAM	ALG6
ZNF197		CHM	INO80E	ZMYM2	AGPAT2	AUTS2	HRAS	ALG9
GPX1		CHST2	CLCN3	FAM120A	AHCY	BCOR	IDS	AMT
RHOA		CLIP2	AKT3	KDM6B	AHI1	BUB1B	KIF7	ANKRD11
TCTA		CSMD3	ACE	DNM3	AIFM1	CASK	L2HGDH	AP4B1
AMT		CSNK1G1	SLC9B1	ASH1L	AIMP1	CDK5RAP2	NF1	ARFGEF2
MST1		CTR9	DNAJA3	STAG1	AK1	CDKL5	NSD1	ARX
RNF123		DGKI	NDFIP2	PREP	AKT3	CENPJ	PIK3CA	ARX
AMIGO3		EIF4G1	MOB4	MAGI2	ALDH18A1	CEP135	PIK3R2	ARX
GMPPB		ENPP1	DCLK3	DAGLA	ALDH3A2	CEP152	POMT1	ARX
TRAIP		EPHB1	RNASEH2C	SLC22A11	ALDH5A1	CEP152	PTEN	ARX
CAMKV		FGF13	CSMD1	ANKRD12	ALG1	COG1	RAB39B	ASL
MST1R		FGF14	EMB	SV2A	ALG12	COG8	UBE2A	ASPA
MON1A		FXN	PCDHA2	EIF2S3	ALG2	CTNNB1	ADK	ASXL1
RBM6		GPC5	CREB3L4		ALG3	CYB5R3	HUWE1	ATP1A2
GNAT1		GRB10	KIAA1549		ALG6	DARS2	CHD8	ATP6AP2
GNAI2		HACE1	CACNA1C		ALG9	DCX	KPTN	ATP6V0A2
HYAL3		HCN1	TXNRD1		AMT	DHCR7	PIGT	ATP6V0A2
MAPKAPK3		IGF1	GABBR2		ANKRD11	DHFR	SZT2	ATP7A
FOXP1		IKZF1	NEGR1		ANO10	DLD	TBC1D7	ATRX
VGLL3		ITGA8	ENOX1		AP1S1	DPM1	MLC1	AUTS2
ZNF827		KAT6B	ZNF804A		AP1S2	DYM	PHF21A	BCS1L
LSM6		KCNA2	NXPH1		AP3B1	DYRK1A	TRIO	BRAF
SH3RF2		KCNC2	NLGN4X		AP4B1	EFTUD2	WDFY3	BRAF
COL19A1		KCNH5	ATG13		AP4E1	EHMT1	KMT2E	BRAF
FOXP2		KDM2A	SGCD		AP4S1	ERCC2	KMT5B	BUB1B
FAM83H		KLF7	PTPRK		APTX	ERCC2	NFIA	CBS
MROH1		KDM3A	TSNARE1		ARFGEF2	ERCC3	CSDE1	CDKL5
VPS28		KIZ	BCL11B		ARID1A	ERCC3	CACNA1E	CENPJ
KIFC2		LAS1L	CNTN4		ARID1B	ERCC5	DNMT3A	CNTNAP2
PPP1R16A		LDLR	GATAD2A		ARL13B	FH	SETD2	COG7
MFSD3		LMTK3	TRPC4		ARL6	FKRP	ZBTB20	COG8
RECQL4		MACF1	OPCML		ARX	FOXG1	RNF125	COL4A1
LRRC14		MAP4K1	NEBL		ARX	HCCS	PPP2R1A	COL4A2
LRRC24		MAPK8IP1	FOXO3		ARX	HDAC8	PPP2R5D	COQ2
ARHGAP39		MAST3	GRM1		ARX	CHKB	SNX14	COX10
ZNF251		MINK1	BCL2L12		ARX	IER3IP1	CCDC22	COX15
ZNF34		MSX2	LRRC4B		ASL	IQSEC2	HACE1	CRBN
RPL8		MYLK	KANSL1		ASPA	KAT6B	EXT2	CTNNB1
ZNF517		MYOCD	CRHR1		ASPM	KCNT1	CRADD	CYB5R3
ZNF7		NCAPH2	MAPT		ASXL1	KDM5C	NONO	D2HGDH
COMMD5		MAPT	WDR76		ATP1A2	KDM6A	HERC1	DARS2
ZNF16		MSRA	PDIA3		ATP2A2	KIFBP	RERE	DCX
SORCS3		NKX2-2	CALN1		ATP6AP2	KIF11	MSL3	DEAF1
POC1B		NXF1	NAB2		ATP6V0A2	LARP7	CHD4	DHFR
VRK1		PABPC1	MAN2A1		ATP6V0A2	LIG4	STRADA	DPM1
CDH8		PC	PCGF3		ATP7A	MCPH1	PPP1CB	DPYD
TMEM200C		PDE3B	BNIP3L		ATR	MECP2	CHD3	DYRK1A
L3MBTL4		PHF14	THAP8		ATRX	MECP2	ASXL2	EFTUD2
ARHGAP28		PHLPP1	IMMP2L		ATRX	MECP2	EED	EHMT1
DCC		PIK3CA	EPN2		AUH	MED17	TMEM94	ELOVL4
XRN2		PJA1	GPM6A		AUTS2	MED23	H1-4	EMX2
		POLR2A	DCC		B3GLCT	KMT2A	CCND2	EPG5
		POLR3A	ATP2A2		B4GALT1	MYCN	HSD17B4	ERLIN2
		PPP3CA	MSI2		B4GALT7	NBN	SUFU	FGFR2
		PRPF8	PAK6		BBS1	NDE1	RAC1	FGFR3
		PTDSS1	MAD1L1		BBS10	NIPBL	WDR5	FH
		RFX4	IL1RAPL1		BBS12	NSDHL	EML1	FKRP
		RFX7	FOXP1		BBS2	NSUN2	NFIB	FKTN
		RIMS2	DARS2		BBS4	OCLN	POLR3A	FLNA
		SCGN	R3HDM2		BBS5	ORC1	PAK1	FMR1
		SENP1	PDE4B		BBS7	PACS1	ODC1	FOXG1
		SH3RF1	PLCH2		BBS9	PAFAH1B1	SMARCD1	FOXP1
		SLC1A2	MYT1L		BCKDHA	PAK3	CHD1	FTSJ1
		SLC23A1	CISD2		BCKDHB	PCNT	GPC4	FUCA1
		SYBU	EYS		BCOR	PHGDH	FAM149B1	GAMT
		SYCE1	THOC7		BCS1L	PNPT1	P4HTM	GATAD2B
		SYP	TMTC1		BLM	POMT1	FBXW11	GATM
		TCEAL1	ELAC2		BRAF	POMT2	TET3	GCSH
		TFB2M	PCCB		BRAF	POMT2	DMXL2	GFAP
		TMEM134	ACTR1B		BRAF	PQBP1	SPOP	GCH1
		TNPO3	ZNF835		BRWD3	PYCR1	DIS3L2	GLDC
		TNS2	GRAMD1B		BSCL2	RAB18	TCF20	GPHN
		TRAPPC2L	SP4		BUB1B	RAB3GAP1	RFX3	ADGRG1
		TRIM32	DDHD2		CPLANE1	RAB3GAP2	RFX7	GRIA3
		TRPC5	FHIT		CA2	RAB3GAP2	EEF2	GRIN2A
		TRPM6	GRIN2A		CACNA1C	RAD21	MTOR	HAX1
		UNC5D	NRIP1		CASK	RELN	PTEN	HCCS
		USP30	EMX1		CASK	RFT1	TAOK1	HCFC1
		VWA7	SFXN5		CBS	RNASEH2A	ZBTB7A	HDAC8
		WWP1	PSMA4		CC2D1A	RNASEH2B	ADGRL1	HEPACAM
		XRCC6	FAM114A2		CC2D2A	RNASEH2C	FBXW7	HEPACAM
		YWHAG	FAM83D		CC2D2A	RPS6KA3	PPFIA3	HERC2
		YWHAZ	MAPK3		CCBE1	SC5D		HESX1
			ZCCHC7		CCDC88C	SCN8A		HOXA1
			FOXN2		CDK5RAP2	SLC16A2		HRAS
			ASPHD1		CDKL5	SLC25A22		IER3IP1
			LSM1		CDON	SLC2A1		IQSEC2
			MLXIP		CENPJ	SLC35C1		JAM3
			HYI		CEP135	SLC9A6		KCNJ11
			ALG12		CEP152	SMAD4		KCNT1
			FAM216A		CEP152	SMARCA2		KCNT1
			PCDHA8		CEP290	SMARCA4		KCTD7
					CEP290	SMARCB1		KDM5C
					CEP41	SMC1A		L2HGDH
					CNTNAP2	SMC3		LAMA2
					COG1	SNAP29		LAMC3
					COG7	SOX5		LRPPRC
					COG8	STIL		MAN1B1
					COL4A1	SUOX		MBD5
					COL4A2	TBCE		MECP2
					COLEC11	TBCE		MECP2
					COQ2	TCF4		MECP2
					COX10	TMEM165		MED12
					COX15	TRAPPC9		MED17
					CRBN	TREX1		MED23
					CREBBP	TUBA1A		MEF2C
					CTDP1	UBE3A		MGAT2
					CTNNB1	UBE3B		KMT2A
					CUL4B	UBR1		KMT2D
					CYB5R3	VPS13B		MLYCD
					D2HGDH	WDR62		MMADHC
					DARS2	WDR81		MOCS1
					DBT	XPA		MOCS2
					DCX	ZEB2		MT-CO1
					DDHD2	ZIC2		MT-ND5
					DEAF1	AP4M1		MVK
					DHCR24	BCAP31		NAGA
					DHCR7	CAPN10		NAGLU
					DHFR	CDK6		NDE1
					DIP2B	CNKSR1		NDUFA1
					DKC1	COG6		NDUFA11
					DLD	CTCF		NDUFS1
					DLG3	EIF2S3		NDUFS2
					DMD	ELP2		NDUFS3
					DMPK	ENTPD1		NDUFS4
					DNAJC19	ERCC1		NDUFS7
					DNMT3B	FBXL4		NDUFS8
					DPM1	FIG4		NDUFV1
					DPYD	GMPPB		NEU1
					DYM	GRIN1		NF1
					DYNC1H1	INPP4A		NRXN1
					DYRK1A	NEXMIF		NSD1
					EFTUD2	KIF2A		NSDHL
					EHMT1	LINS1		NSUN2
					EIF2AK3	MICU1		OCLN
					ELOVL4	NALCN		OCRL
					EMX2	PDHX		OFD1
					EP300	PGAP2		PACS1
					EPG5	PIK3R1		PAFAH1B1
					ERCC2	PNKP		PAK3
					ERCC2	PTDSS1		PC
					ERCC3	RBBP8		PCDH19
					ERCC3	SFXN4		PDHA1
					ERCC5	SLC35A2		PEX1
					ERCC6	SLC35A3		PEX10
					ERCC6	SPTAN1		PEX10
					ERCC8	ST3GAL5		PEX12
					ERLIN2	STAMBP		PEX12
					ESCO2	TAF2		PEX13
					ETHE1	TBC1D20		PEX26
					FANCD2	TRMT1		PEX26
					FGD1	TTI2		PEX5
					FGFR2	UBR7		PEX5
					FGFR2	WDR45B		PEX6
					FGFR2	NDUFA2		PEX7
					FGFR3	THOC2		PGK1
					FH	PDE6D		PHGDH
					FKRP	WASHC4		PIGN
					FKRP	SMARCE1		PIGO
					FKTN	ZBTB18		PIGV
					FLNA	EEF1A2		PIK3CA
					FLNA	TNPO2		PIK3R2
					FMR1	TRIO		PLP1
					FOXG1	TLK2		PMM2
					FOXP1	WDFY3		PNPT1
					FTSJ1	BCL11A		POLR3A
					FUCA1	PPM1D		POMGNT1
					GALE	QARS1		POMT2
					GALT	POMK		PRODH
					GAMT	TRMT10A		RAB39B
					GATAD2B	ASNS		RAI1
					GATM	IFIH1		RELN
					GCSH	SLC13A5		RFT1
					GDI1	TUBB2A		RNASEH2A
					GFAP	CLP1		RNASEH2B
					GCH1	CENPE		RNASEH2C
					GJC2	EEF1A2		ROGDI
					GK	SOX11		SATB2
					GLDC	KIF5C		SCN1A
					GLI2	WDR73		SCN2A
					GLI3	CKAP2L		SCN8A
					GLI3	FAR1		SCN8A
					GNAS	KIF1A		SDHA
					GNAS	MED25		SETBP1
					GNPAT	WWOX		SLC16A2
					GNS	FRMD4A		SLC17A5
					GPC3	POGZ		SLC17A5
					GPHN	DDX3X		SLC25A15
					ADGRG1	PCGF2		SLC25A22
					GRIA3	PPP2R1A		SLC2A1
					GRIK2	CLPB		SLC2A1
					GRIN2A	AARS1		SLC6A8
					GRIN2B	PYCR2		SLC9A6
					GRM1	FARS2		SMARCA2
					GSS	PTRH2		SMARCA4
					GTF2H5	RNF113A		SMARCB1
					GUSB	KCNJ6		SMC1A
					HAX1	ATP6V1B2		SMC3
					HCCS	SLC1A4		SMS
					HCFC1	MFSD2A		SOX5
					HDAC8	SPART		SUOX
					HEPACAM	KAT6A		SURF1
					HEPACAM	DCPS		SYNGAP1
					HERC2	RGS6		SYP
					HESX1	RLIM		TBC1D24
					HOXA1	TAF1		TCF4
					HPRT1	TSEN15		TMEM165
					HRAS	PTPN23		TREX1
					CHKB	TAF6		TSC1
					IDS	BLTP1		TSC1
					IDUA	GEMIN4		TSC2
					IDUA	NUP107		TUBA1A
					IDUA	PPP1R15B		TUBB2B
					IER3IP1	GPT2		UBE2A
					IGF1	CHAMP1		UBE3A
					IKBKG	RSPRY1		VLDLR
					IL1RAPL1	EXOSC3		WDR62
					INPP5E	UNC80		WDR81
					IQSEC2	TECPR2		ZEB2
					CRPPA	DIAPH1		ADK
					JAM3	SPATA5		ADNP
					KANSL1	PRMT7		ALG13
					KAT6B	RTTN		ARHGEF9
					KAT6B	HIKESHI		BCAP31
					KCNJ11	DEAF1		C12orf57
					KCNK9	EXT2		DEPDC5
					KCNT1	NACC1		ENTPD1
					KCNT1	RNASET2		GABRB3
					KCTD7	ALDH18A1		GMPPB
					KDM5C	EMC1		GNAO1
					KDM6A	DNM1L		GRIN1
					KIFBP	ADAT3		CHD2
					KIF11	CCDC88A		INPP4A
					KIF7	TBL1XR1		KCNQ2
					KRAS	MFF		KDM5A
					KRAS	GTF2E2		NEXMIF
					L1CAM	TUBGCP6		KIF2A
					L2HGDH	PLK4		KPTN
					LAMA2	DPP6		LAMB1
					LAMC3	SLC12A5		MAGEL2
					LAMP2	ITPA		MBTPS2
					LARGE1	RHOBTB2		NALCN
					LARP7	NDUFV2		NDST1
					LIG4	KATNB1		NR2F1
					LRPPRC	CEP63		PGAP2
					LZTFL1	COG5		PIGT
					MAN1B1	NT5C2		PLCB1
					MAN2B1	ALDH18A1		PNKP
					MANBA	VPS11		SLC25A1
					MAOA	THOC6		SLC35A2
					MAP2K1	PUS3		SLC35A3
					MAP2K2	TELO2		SPTAN1
					MAT1A	RERE		ST3GAL5
					MBD5	SIN3A		STAMBP
					MCCC2	CDK13		SZT2
					MCOLN1	CSNK2A1		TRMT1
					MCPH1	CNOT3		TUBG1
					MECP2	QRICH1		UBR7
					MECP2	CRIPT		WDR45
					MECP2	RARS2		WDR45B
					MECP2	CENPF		ZC4H2
					MED12	TSEN2		CYP27A1
					MED12	AMPD2		GCDH
					MED17	PCLO		MOGS
					MED23	SEPSECS		GLB1
					MEF2C	TSEN54		NDUFA2
					MEGF8	MAB21L1		NDUFAF3
					MGAT2	FGF12		MLC1
					MID1	NAA10		PLA2G6
					MKKS	CIT		POLG
					MKKS	METTL5		FOLR1
					KMT2A	PUS7		CACNA1A
					KMT2D	HTRA2		GABRA1
					MLYCD	AP3B2		NEDD4L
					MMAA	SOX4		BCORL1
					MMADHC	SEMA6B		CLCN4
					MMACHC	FBXO11		PHF21A
					MOCS1	BPTF		SLC6A1
					MOCS2	KMT2B		SYNCRIP
					MPDU1	TMTC3		CUX2
					MPDZ	TBCD		STAG1
					MPLKIP	GRIN2D		EEF1A2
					MRPS22	MBOAT7		TANC2
					MT-ATP6	HNRNPH2		TNPO2
					MT-CO2	GABRB2		PHIP
					MT-CO3	TIMM50		CIC
					MT-CO1	MICOS13		ANK2
					MT-ND5	RUSC2		KMT5B
					MTR	ATP8A2		CSDE1
					MTRR	ELAC2		HNRNPU
					MMUT	EEF1D		CACNA1D
					MVK	GALNT2		CACNA1E
					MYCN	GRM7		TBC1D24
					MYO5A	TRIT1		TBC1D24
					NAA10	PARS2		DYNC1H1
					NAGA	SCN1B		PGAP3
					NAGA	TAF13		QARS1
					NAGLU	INPP5K		DNMT3A
					NBN	PLPBP		ASNS
					NDE1	DONSON		HCN1
					NDP	TOE1		SLC13A5
					NDUFA1	MTFMT		DOCK7
					NDUFA11	TRAIP		AHDC1
					NDUFS1	TUBB		TUBB2A
					NDUFS2	ZNF148		KIF4A
					NDUFS3	PLAA		PGAP1
					NDUFS4	OTUD6B		CLP1
					NDUFS7	PRUNE1		PIGA
					NDUFS8	TUBB3		CENPE
					NDUFV1	TRAPPC6B		NECAP1
					NEU1	CEP55		SETD2
					NF1	OGT		EEF1A2
					NF1	MRPS34		KIF5C
					NF1	PCDH12		FMN2
					NHS	CHMP1A		WDR73
					NIPBL	TBC1D23		CKAP2L
					NLGN3	ZBTB11		FAR1
					NLRP3	AGPS		ZSWIM6
					NRXN1	CEP57		KCNH1
					NSD1	ERCC6L2		ZMYND11
					NSDHL	MSMO1		ZBTB20
					NSUN2	NGLY1		KIF1A
					NTRK1	XRCC4		WWOX
					OCLN	TMEM70		DNM1
					OCRL	SNRPB		TRIP12
					OCRL	RTEL1		CERT1
					OFD1	RAB11B		PURA
					OFD1	CAMK2B		GABBR2
					ORC1	DHX30		PAX5
					PACS1	RAB11A		NARS2
					PAFAH1B1	CDK10		PPP2R1A
					PAK3	LAGE3		PPP2R5D
					PAX6	KIF14		CLPB
					PC	UFM1		AARS1
					PCDH19	EMG1		SNX27
					PCNT	SMARCC2		SIK1
					PDHA1	BRF1		FARS2
					PEPD	ZNF335		COQ4
					PEX1	ZMYM3		KCNJ6
					PEX1	RBPJ		KCNH1
					PEX10	GRID2		ATP6V1B2
					PEX10	SUCLA2		SLC1A4
					PEX11B	GRIA2		MFSD2A
					PEX12	STAG2		MAF
					PEX12	CDC42		KCNA2
					PEX13	FUT8		KAT6A
					PEX26	ACTB		SYT1
					PEX26	GABRA2		CNKSR2
					PEX5	VARS2		FRMPD4
					PEX5	BRD4		TSEN15
					PEX6	TTC5		PTPN23
					PEX6	ITGAV		TBCK
					PEX7	ABCA2		BLTP1
					PEX7	CTNNA2		GEMIN4
					PGK1	NEURL4		GPT2
					PHF6	NTNG2		BOLA3
					PHF8	OTUD5		NFIX
					PHGDH	POLA1		CHAMP1
					PIGN	SASS6		ASXL3
					PIGO	YARS1		UNC80
					PIGV	KLHL7		TECPR2
					PIK3CA	LINGO1		DIAPH1
					PIK3R2	SCN3A		SPATA5
					PLP1	GTPBP2		HACE1
					PMM2	CYFIP2		PRMT7
					PNPT1	PMPCB		DEAF1
					POLR3A	EPRS1		EXT2
					POLR3B	MED13		KMT2C
					POMGNT1	AIMP2		NACC1
					POMT1	ADD3		TSEN54
					POMT1	UFC1		ACY1
					POMT2	PIGH		RNASET2
					POMT2	TOP3A		TANGO2
					PQBP1	TRAF7		ADAT3
					PRODH	FDFT1		CCDC88A
					PRPS1	WDR4		EARS2
					PTEN	TDP2		SETD1A
					PTCH1	BCKDK		MFF
					PTPN11	ACTL6B		CRADD
					PTPN11	GOLGA2		PIGG
					PUS1	AGTPBP1		BRAT1
					NECTIN1	VARS1		SLC12A5
					PYCR1	TTI1		KCNB1
					RAB18	PLEKHG2		ITPA
					RAB27A	SLC12A2		HTT
					RAB39B	ARCN1		RHOBTB2
					RAB3GAP1	RBM10		USP7
					RAB3GAP2	TUBGCP2		SNIP1
					RAB3GAP2	VPS4A		USP9X
					RAD21	MYH10		COA8
					RAF1	ZMIZ1		PET100
					RAF1	NCAPG2		FASTKD2
					RAI1	RNF13		NDUFAF2
					RBM28	XYLT1		FOXRED1
					RELN	CCDC47		NDUFV2
					RFT1	SVBP		OTX2
					RMND1	KARS1		KATNB1
					RNASEH2A	NUP214		COG5
					RNASEH2B	CACNA1G		ALG11
					RNASEH2C	CACNA1B		KCNC1
					ROGDI	CARS1		SON
					RPGRIP1L	P4HTM		HERC1
					RPS6KA3	EIF3F		PUS3
					RPS6KA3	GFM2		FRRS1L
					SALL1	OSGEP		TELO2
					SATB2	TP53RK		GNB1
					SC5D	TPRKB		RERE
					SCN1A	NUP107		NANS
					SCN2A	LMBRD1		ARV1
					SCN2A	PARN		HECW2
					SCN8A	IGF1R		SET
					SCN8A	WDR37		QRICH1
					SCO2	DYNC1I2		STRADA
					SDHA	SMG8		RARS2
					SDHB	SMPD4		MTO1
					SERAC1	PISD		VPS53
					SETBP1	GABRA5		SEPSECS
					SETBP1	TASP1		TSEN54
					SHANK3	CTU2		FGF12
					SHH	IQSEC1		GPAA1
					SHOC2	GOT2		CCDC82
					SIL1	TMX2		TMEM222
					SIX3	EFL1		ACADS
					SKI	TKFC		SLC1A2
					SLC12A6	TRAPPC4		AP3B2
					SLC16A2	DMXL2		TRRAP
					SLC17A5	PCYT2		SETD1B
					SLC17A5	UGP2		SEMA6B
					SLC25A15	SCYL2		MAP4K4
					SLC25A22	NUP188		FBXO11
					SLC2A1	NOVA2		BPTF
					SLC2A1	ADARB1		BRPF1
					SLC33A1	ATP6V1A		CLTC
					SLC35C1	ATP6V1A		EBF3
					SLC4A4	OGDH		DLG4
					SLC6A8	RNPC3		GLUL
					SLC9A6	RAP1B		DENND5A
					SMAD4	FBRSL1		TMTC3
					SMARCA2	CCDC32		ASXL2
					SMARCA4	MORC2		TBCD
					SMARCB1	HPDL		GRIN2D
					SMC1A	LMNB1		MBOAT7
					SMC3	ZMYM2		NAXE
					SMOC1	KAT5		GNB5
					SMPD1	NARS1		UBA5
					SMPD1	NARS1		HNRNPH2
					SMS	TOR1A		PIGC
					SNAP29	CAPN15		GABRB2
					SOBP	BRCA1		TIMM50
					SOS1	LMNB2		GABRG2
					SOX10	EMC10		RUSC2
					SOX10	ZNF407		GAN
					SOX2	DDX23		NAA15
					SOX3	PRPF8		EEF1D
					SOX5	MINPP1		GALNT2
					SPRED1	TOR1AIP1		GRM7
					SRCAP	GABBR2		HIBCH
					SRD5A3	SATB1		THG1L
					ST3GAL3	RFX7		WARS2
					STIL	MED27		TRIT1
					STRA6	EIF5A		PARS2
					SUOX	SMC1A		SCN1B
					SURF1	SDHD		INPP5K
					SYNGAP1	DDX3X		PSMD12
					SYP	TREX1		MDH2
					TAT	PRDM15		PLPBP
					TBC1D24	C2orf69		COL3A1
					TBCE	DPYSL5		CAMK2A
					TBCE	CLPB		GFM1
					TCF4	ZNF699		NBEA
					TECR	YIF1B		PLAA
					TGIF1	HMGB1		SLC45A1
					TIMM8A	SMARCA5		KCNQ5
					TMCO1	CCND2		OTUD6B
					TMEM165	ARF3		PRUNE1
					TMEM231	SHMT2		CNTNAP1
					TMEM237	TUBB3		TUBB3
					TMEM67	PRDM13		CAD
					TMEM67	ATP1A2		KCNJ10
					TPI1	ATP1A3		PIGL
					TRAPPC9	H4C3		TRAPPC6B
					TREX1	LMBRD2		WDR26
					TRIM32	FBXO28		YWHAG
					TSC1	H3-3A		TRAPPC12
					TSC1	H3-3B		UBTF
					TSC2	BCAS3		LIPT2
					TSPAN7	NAA20		PCDH12
					TTC8	PI4KA		NKX6-2
					TUBA1A	SPATA5L1		SYNJ1
					TUBB2B	RBL2		PIGP
					TUSC3	NSD2		SLC25A12
					UBE2A	SMARCA2		AGPS
					UBE3A	DOHH		ALDH7A1
					UBE3B	PPFIBP1		CNNM2
					UBR1	TAF8		GTPBP3
					UPF3B	DTYMK		HSD17B4
					VLDLR	CPSF3		IDH2
					VPS13B	CHKA		NGLY1
					WDR62	GLRA2		STX1B
					WDR81	TRAPPC10		SLC46A1
					XPA	NRCAM		SGPL1
					ZC3H14	THUMPD1		PSPH
					ZDHHC9	HID1		RAB11B
					ZEB2	ARFGEF1		CAMK2B
					ZFYVE26	MAPKAPK5		DHX30
					ZIC2	UFSP2		NTRK2
					ZNF711	NAPB		DHDDS
					ADK	NUDT2		PPP3CA
					ADNP	RABGAP1		RAC1
					ALG13	WNK3		PACS2
					ANK3	BUD13		LAGE3
					AP4M1	RPL10		KCNT2
					ARHGEF9	KDM2B		UFM1
					B3GALNT2	CREBBP		RRM2B
					B4GALNT1	LHX2		TWNK
					BCAP31	MPC1		ZNF335
					C12orf57	INTS11		DOCK6
					CA8	SNAPC4		LIAS
					CAPN10	FILIP1		GRIA2
					CDK6	EXOC7		POU3F3
					CNKSR1	RHOBTB2		CNPY3
					COG6	SHQ1		CDC42
					COL18A1	CLDN5		FUT8
					CTCF	PPFIA3		GRIA4
					DARS1	DPM3		ZSWIM6
					DDX59	CHD7		GABRA2
					DEPDC5	ATP5PO		VARS2
					EIF2S3	CAMSAP1		PUM1
					ELP2	ESAM		WDR5
					ENTPD1	SLF2		TTC5
					ERCC1	WARS1		ABCA2
					FBXL4	MED11		CDK9
					FGFR1	MTSS2		CTNNA2
					FIG4	SLC35B2		MADD
					FRY	ARPC4		NHLRC2
					GABRB3	CACNA2D1		NTNG2
					GMPPA	H4C5		SASS6
					GMPPB	H4C9		KLHL7
					GNAO1	FRA10AC1		SCN3A
					GRIN1	HNRNPR		SCN3A
					HUWE1	PRR12		GTPBP2
					CHD2	GNAI1		CYFIP2
					CHD8	KMT2B		RORA
					IFT172	STT3A		PMPCB
					INPP4A	ZNF526		MED13
					KCNQ2	DNMT3A		AIMP2
					KDM5A	DNMT3A		UFC1
					NEXMIF			MAP1B
					KIF2A			PIGH
					KPTN			CPLX1
					LAMA1			PIGW
					LAMB1			IRF2BPL
					LINS1			ADPRS
					LRP2			LNPK
					MAGEL2			TRAF7
					MBTPS2			WASF1
					MGME1			FDFT1
					MICU1			PNPO
					NALCN			WDR4
					NDST1			TRAPPC2L
					NR2F1			KCNA1
					PDE4D			SLC25A42
					PDHX			CARS2
					PGAP2			TDP2
					PIGT			NPRL2
					PIK3R1			TET3
					PLCB1			BCKDK
					PNKP			PRICKLE2
					PRRT2			ACTL6B
					PTDSS1			GOLGA2
					RABL6			WIPI2
					RBBP8			VARS1
					RBBP8			TTI1
					RIT1			SLC18A2
					SCAPER			CACNA1H
					SFXN4			EML1
					SGSH			NDUFAF4
					SLC25A1			RARS1
					SLC35A2			CACNA1A
					SLC35A3			TUBGCP2
					SPTAN1			RALGAPA1
					ST3GAL5			RAC3
					STAMBP			KCNK4
					SZT2			PIGS
					TAF2			NEUROD2
					TBC1D20			VPS4A
					TBC1D7			MN1
					TBR1			MAPK1
					TCF12			ITSN1
					TH			PPP2CA
					TRAPPC11			DHPS
					TRMT1			MAPK8IP3
					TTI2			RNF13
					TUBB4A			FCSK
					TUBG1			MACF1
					UBR7			ATP1A1
					VRK1			PAK1
					WDR45			KARS1
					WDR45B			CSNK2B
					WNT1			NUP214
					ZC4H2			CAPRIN1
					CYP27A1			TRA2B
					FOXP2			VAMP2
					GCDH			CACNA1G
					MOGS			TARS2
					GLB1			TRAK1
					GLB1			CHD1
					NDUFA2			CACNA1B
					NDUFAF3			CSF1R
					PEX2			ATN1
					MLC1			KDM3B
					PLA2G6			ZNF142
					PLA2G6			P4HTM
					POLG			UNC79
					POLG			CELF2
					SLC25A19			ZNHIT3
					SLC25A19			NTRK2
					FOLR1			RSRC1
					CACNA1A			EIF3F
					GABRA1			GFM2
					NEDD4L			OSGEP
					BCORL1			TP53RK
					MCM3AP			TPRKB
					THOC2			WDR37
					CLCN4			PIGB
					PDE6D			AP2M1
					LYRM7			DYNC1I2
					WASHC4			ALKBH8
					SMARCE1			PLXNA3
					PHF21A			SMPD4
					BOD1			TP73
					HIVEP2			DEGS1
					SLC6A1			MED12L
					SYNCRIP			GABRA5
					CUX2			TASP1
					STAG1			CTU2
					ZBTB18			DLL1
					ASH1L			POLR2A
					EEF1A2			PIGU
					GRIA1			PLXNA1
					TANC2			IQSEC1
					TNPO2			APC2
					TRIO			GOT2
					PHIP			SCAMP5
					WAC			OXR1
					YY1			GRIN1
					CIC			CEP85L
					AFF4			TET3
					TLK2			NDUFAF8
					ANK2			TRAPPC4
					NCKAP1			PCYT2
					WDFY3			STEEP1
					KMT2E			UGP2
					KMT5B			SCYL2
					NFIA			UGDH
					BCL11A			PIGQ
					CSDE1			NOVA2
					PPM1D			EIF2AK2
					HNRNPU			SPOP
					BRSK2			CDK19
					CACNA1D			ADARB1
					CACNA1E			PIGK
					CTNND1			NRROS
					MED12			TBC1D2B
					PHF6			KAT8
					TBC1D24			ATP6V1A
					TBC1D24			ATP6V1A
					NAA10			TRNT1
					DYNC1H1			OGDH
					USP9X			PDE2A
					PGAP3			GAD1
					QARS1			FAM50A
					DNMT3A			HPDL
					METTL23			SCAF4
					POMK			LMNB1
					CA5A			KAT5
					MTRFR			NARS1
					MTRFR			NARS1
					TRMT10A			MADD
					ASNS			TOR1A
					EZH2			ATP6V1B2
					HCN1			ATP6V0C
					IFIH1			CSNK1G1
					SLC13A5			IMPDH2
					PGM3			SPTBN1
					MAB21L2			ARF1
					CEP83			DDX23
					DOCK7			PRPF8
					AHDC1			MINPP1
					TUBB2A			AGO2
					SETD5			SATB1
					KIF4A			FGF13
					PGAP1			KDM4B
					CLP1			RFX3
					PIGA			RFX7
					CENPE			KCNH1
					CSPP1			MED27
					NECAP1			EEF2
					SETD2			SNAP25
					EEF1A2			FAR1
					SOX11			COLGALT1
					KIF5C			SMC1A
					FMN2			MTOR
					WDR73			MTOR
					CKAP2L			NDUFAF6
					FAR1			TIMMDC1
					ZSWIM6			NDUFC2
					KCNH1			SDHD
					ZMYND11			UQCC2
					ZBTB20			ATP5F1E
					KIF1A			TREX1
					RNF125			C2orf69
					STIM1			CLCN3
					MED25			AP1G1
					WWOX			ANKRD17
					FRMD4A			DPYSL5
					DNM1			CLPB
					TRIP12			BLOC1S1
					POGZ			YIF1B
					CERT1			HCN1
					DDX3X			KCND2
					PURA			HNRNPUL2
					GABBR2			GABRD
					PAX5			PI4KA
					DSCAM			GRIK2
					TNRC6B			ARF3
					TCF7L2			TUBB3
					PCGF2			KIAA0753
					NARS2			BRAT1
					NEB			BAP1
					PPP2R1A			PAN2
					DPH1			PROSER1
					PPP2R5D			POLR3B
					CLPB			EEF1B2
					AARS1			LMBRD2
					PYCR2			KCNN2
					SNX27			UBE4A
					SIK1			HDAC4
					FARS2			FBXO28
					COQ4			H3-3A
					PTRH2			H3-3B
					RNF113A			BCAS3
					KCNJ6			PI4KA
					SLC6A17			SPATA5L1
					SNX14			RBL2
					KCNH1			OGDHL
					ATP6V1B2			ADAM22
					SLC1A4			LETM1
					MFSD2A			RELN
					SPART			MYCBP2
					MAF			UBAP2L
					PMPCA			ADGRL1
					KCNA2			DOHH
					KAT6A			PPFIBP1
					MEIS2			TAF8
					DCPS			DTYMK
					DDC			PDZD8
					NALCN			CPSF3
					SYT1			CHKA
					RGS6			GLRA2
					CPE			TRAPPC10
					CNKSR2			ATP2B1
					FRMPD4			TIAM1
					KLHL15			FBXW7
					LAS1L			KCNC2
					RLIM			SLC38A3
					USP27X			HID1
					TAF1			CHD5
					TSEN15			ARFGEF1
					C12orf4			PLCH1
					PTPN23			MAPKAPK5
					TAF6			UFSP2
					TBCK			NAPB
					BLTP1			TFE3
					ISCA2			CDC42BPB
					GEMIN4			FOSL2
					NUP107			RABGAP1
					PPP1R15B			ZMYND8
					GPT2			DPH5
					NFU1			EMC1
					BOLA3			SLC32A1
					MED13L			DNAH14
					NFIX			KLHL20
					NFIX			CSNK2B
					CHAMP1			SRCAP
					IMPA1			SUPT16H
					ATP1A3			RPL10
					RSPRY1			NR4A2
					HNRNPK			GNAO1
					ASXL3			KDM2B
					MYT1L			CREBBP
					CCDC22			HESX1
					WASHC5			HSD17B10
					EXOSC3			EIF4A2
					UNC80			MPC1
					TECPR2			SRSF1
					DIAPH1			INTS11
					SPATA5			CNOT9
					HACE1			AMFR
					KIAA0586			EXOC7
					PRMT7			RHOBTB2
					RTTN			SHQ1
					SCYL1			KCNH5
					CEP104			HPCA
					HIKESHI			CLDN5
					DEAF1			PPFIA3
					EXT2			DPM3
					KMT2C			CHD7
					ZFHX4			SYN1
					NACC1			ATP5PO
					MAST1			NAE1
					DDOST			TCEAL1
					TSEN54			CAMSAP1
					ACY1			HECTD4
					RNASET2			POLR1A
					KDM1A			ESAM
					HGSNAT			FRMD5
					SPG11			SLITRK2
					ALDH18A1			WARS1
					MASP1			MED11
					SOS2			CACNA2D1
					EMC1			MAST3
					CCDC115			CACNA1I
					TANGO2			HNRNPH1
					DNM1L			TRPM3
					ADAT3			HNRNPR
					CCDC88A			RALA
					EARS2			AGO1
					TBL1XR1			TRIM8
					SETD1A			PIDD1
					EXOSC2			GNAI1
					MFF			SETD2
					KATNIP			ZNF526
					CRADD			CACNA2D2
					PIGG			STX1A
					GTF2E2
					TUBGCP6
					BRAT1
					PLK4
					TUBGCP4
					SLC6A3
					DPP6
					SLC12A5
					KCNB1
					ITPA
					HTT
					RHOBTB2
					USP7
					SNIP1
					USP9X
					COA8
					PET100
					NUBPL
					NDUFAF5
					FASTKD2
					TACO1
					NDUFB3
					NDUFAF2
					FOXRED1
					NDUFV2
					TCTN2
					OTX2
					SDCCAG8
					SAMHD1
					KATNB1
					CEP63
					DAG1
					COG5
					ALG11
					VPS37A
					NT5C2
					CYP2U1
					ALDH18A1
					GBA2
					KCNC1
					NONO
					SON
					DCAF17
					FIBP
					VPS11
					HERC1
					TNIK
					THOC6
					CTBP1
					PUS3
					CWF19L1
					IARS1
					MAP3K7
					TKT
					FRRS1L
					TELO2
					GNB1
					ITPR1
					ITPR1
					RERE
					SMG9
					SIN3A
					NANS
					SAMD9
					ARV1
					HECW2
					CDK13
					CSNK2A1
					CNOT3
					MSL3
					PUF60
					CHD4
					SET
					QRICH1
					CRIPT
					STRADA
					RARS2
					ECHS1
					CENPF
					MTO1
					EXOSC8
					VPS53
					TSEN2
					AMPD2
					PCLO
					SEPSECS
					TSEN54
					MAB21L1
					VAC14
					FGF12
					NAA10
					CIT
					METTL5
					GPAA1
					CCDC82
					TMEM222
					PUS7
					CEP120
					HTRA2
					ACADS
					CAMTA1
					CBL
					PPP1CB
					SLC1A2
					NEMF
					AP3B2
					FAT4
					FAT4
					DCHS1
					CDH11
					TRRAP
					SOX4
					SLC12A2
					SETD1B
					SEMA6B
					MAP4K4
					HK1
					FBXO11
					BPTF
					BRPF1
					CHD3
					CLTC
					EBF3
					TAB2
					RCBTB1
					DLG4
					GLUL
					DENND5A
					KMT2B
					SLC6A9
					TMTC3
					ASXL2
					TBCD
					TBCE
					ATAD3A
					GRIN2D
					MBOAT7
					NAXE
					GNB5
					GNB5
					UBA5
					HNRNPH2
					ERF
					PIGC
					GABRB2
					EED
					TIMM50
					MICOS13
					GABRG2
					RUSC2
					ATP8A2
					ELAC2
					PTRHD1
					ARHGAP32
					NCOR1
					HNMT
					GAN
					KIDINS220
					NAA15
					EEF1D
					GALNT2
					GRM7
					SLC44A1
					TMEM94
					HIBCH
					THG1L
					WARS2
					TRIT1
					LONP1
					PARS2
					SCN1B
					TAF13
					INPP5K
					PSMD12
					EXTL3
					DNAJC12
					MDH2
					PLPBP
					DONSON
					TOE1
					COL3A1
					ARID2
					SLC39A8
					CAMK2A
					MTFMT
					TRAIP
					GFM1
					TUBB
					NBEA
					ZNF148
					PLAA
					SLC45A1
					KCNQ5
					OTUD6B
					PRUNE1
					CNTNAP1
					TUBB3
					CAD
					INTS1
					KCNJ10
					SLC30A9
					PIGL
					TRAPPC6B
					CEP55
					SPTBN2
					OGT
					TMEM107
					H1-4
					ARMC9
					WDR26
					YWHAG
					TRAPPC12
					UBTF
					MRPS34
					LIPT2
					POR
					PCDH12
					NKX6-2
					SYNJ1
					PIGP
					SLC25A12
					CHMP1A
					TBC1D23
					ZBTB11
					AGPS
					ALDH7A1
					ARSL
					CCND2
					CEP57
					CNNM2
					EBP
					ERCC6L2
					GALC
					GNPTAB
					GNPTAB
					GNPTG
					GTPBP3
					HSD17B4
					HSD17B4
					IDH2
					IRX5
					IVD
					MSMO1
					NGLY1
					NRAS
					XRCC4
					TSFM
					TMEM70
					TMEM216
					THRA
					STX1B
					SPR
					SNRPB
					SLC46A1
					SGPL1
					SDHAF1
					RTEL1
					RAB23
					PSPH
					RAB11B
					CAMK2B
					DHX30
					NTRK2
					DHDDS
					RAB11A
					SUFU
					PPP3CA
					RAC1
					CDK10
					ACTL6B
					PACS2
					LAGE3
					CEP19
					KIF14
					KCNT2
					UFM1
					SLC5A7
					RTN4IP1
					EMG1
					ITCH
					RRM2B
					DLAT
					SMARCC2
					TMEM240
					BRF1
					TWNK
					ZNF335
					ZMYM3
					DOCK6
					CCDC174
					RBPJ
					LIAS
					GRID2
					SUCLA2
					GRIA2
					POU3F3
					STAG2
					DPF2
					NDUFB8
					CNPY3
					CDC42
					FUT8
					KDM5B
					ACTB
					GRIA4
					ZSWIM6
					MSTO1
					GABRA2
					VARS2
					PUM1
					BRD4
					LZTR1
					WDR5
					TTC5
					RNFT2
					ITGAV
					IPP
					ABCA2
					CDK9
					CTNNA2
					EXOSC5
					MADD
					NEURL4
					NHLRC2
					NTNG2
					OTUD5
					POLA1
					SASS6
					YARS1
					KLHL7
					LINGO1
					SCN3A
					SCN3A
					GTPBP2
					CYFIP2
					SPTBN4
					EXOSC9
					RORA
					PMPCB
					EPRS1
					MED13
					AIMP2
					ADD3
					UFC1
					MAP1B
					TBX2
					PIGH
					CPLX1
					PIGW
					POLR1C
					TMEM106B
					IRF2BPL
					TOP3A
					ADPRS
					LNPK
					TRAF7
					WASF1
					FDFT1
					PNPO
					WDR4
					CUX1
					BCL11B
					TRAPPC2L
					SRP54
					KCNA1
					SLC25A42
					CARS2
					TDP2
					NPRL2
					TET3
					BCKDK
					PRICKLE2
					SPECC1L
					ACTL6B
					COL27A1
					GOLGA2
					PREPL
					WIPI2
					AGTPBP1
					VARS1
					TTI1
					SLC18A2
					PLEKHG2
					DHX37
					CACNA1H
					NFASC
					SLC12A2
					SBDS
					LARS2
					ARCN1
					EML1
					NDUFAF4
					RARS1
					RBM10
					CAMK4
					CACNA1A
					TUBGCP2
					RALGAPA1
					NFIB
					SLC9A7
					RAC3
					KCNK4
					PIGS
					NEUROD2
					VPS4A
					MYH10
					MN1
					MAPK1
					ITSN1
					PPP2CA
					DHPS
					ZMIZ1
					MAPK8IP3
					NCAPG2
					RNF13
					XYLT1
					XYLT1
					FCSK
					MACF1
					POLR3A
					CCDC47
					ATP1A1
					PAK1
					ARL3
					NDUFA6
					LSS
					SVBP
					KARS1
					FBXL3
					CSNK2B
					MRE11
					STUB1
					NUP214
					ODC1
					CAPRIN1
					HNRNPD
					LEO1
					SRRM2
					TRA2B
					KDM6B
					SPEN
					PBX1
					SMARCD1
					VAMP2
					CACNA1G
					TARS2
					TRAK1
					CHD1
					CNOT1
					CACNA1B
					GPC4
					CSF1R
					ATN1
					KDM3B
					FAM149B1
					CDK8
					CARS1
					ZNF142
					FEM1B
					P4HTM
					UNC79
					CELF2
					TPK1
					CPLANE1
					ZNHIT3
					NTRK2
					TRMT5
					PIBF1
					B9D1
					RSRC1
					EIF3F
					GFM2
					ZIC1
					OSGEP
					TP53RK
					TPRKB
					NUP107
					LMBRD1
					B3GALT6
					B3GALT6
					PARN
					IGF1R
					GLIS3
					EIF4A3
					COASY
					CLCN2
					YAP1
					GATA6
					WDR37
					ANAPC1
					PIGB
					KCNN3
					RRAS2
					AP2M1
					DYNC1I2
					ALKBH8
					PLXNA3
					SMG8
					SMPD4
					TP73
					PISD
					CLPP
					PITRM1
					DEGS1
					MED12L
					KCNMA1
					GABRA5
					TASP1
					CTU2
					DLL1
					POLR2A
					PIGU
					PLXNA1
					AP1B1
					IQSEC1
					TMEM63A
					NKAP
					CDH2
					APC2
					MESD
					GOT2
					DDX6
					FBXW11
					TMX2
					SCAMP5
					GSX2
					ANKS1B
					GNB2
					EFL1
					ZNF462
					MRAS
					OXR1
					FITM2
					GRIN1
					CEP85L
					JAM2
					TKFC
					TET3
					PPP1R12A
					NDUFAF8
					TRAPPC4
					DMXL2
					PCYT2
					SUZ12
					STEEP1
					CSGALNACT1
					RIC1
					UGP2
					SCYL2
					NUP188
					UGDH
					PIGQ
					NOVA2
					EIF2AK2
					SPOP
					VPS13D
					RIMS2
					SOX6
					CDK19
					ADARB1
					PIGK
					NRROS
					TBC1D2B
					AMER1
					KAT8
					ATP6V1A
					ATP6V1A
					CWC27
					DIS3L2
					PNPLA6
					ZBTB24
					TRNT1
					SIAH1
					OGDH
					RNPC3
					PDE2A
					RAP1B
					FBRSL1
					RAP1GDS1
					GAD1
					CCDC32
					MORC2
					FAM50A
					HPDL
					SCAF4
					LMNB1
					ZMYM2
					KAT5
					NARS1
					NARS1
					PRKACB
					MADD
					NAXD
					TOR1A
					CAPN15
					BRCA1
					LMNB2
					EMC10
					ZNF407
					SUFU
					ATP6V1B2
					ATP6V0C
					CSNK1G1
					IMPDH2
					SPTBN1
					ARF1
					DDX23
					PRPF8
					SATB1
					VPS16
					VPS41
					MINPP1
					CBY1
					HS2ST1
					FOXP4
					AGO2
					TOR1AIP1
					TCF20
					GABBR2
					SIN3B
					DDB1
					SATB1
					FGF13
					KDM4B
					BICRA
					CLCN6
					RFX3
					RFX7
					KCNH1
					MED27
					EIF5A
					EEF2
					SNAP25
					MED12
					FAR1
					COLGALT1
					COPB1
					NEUROG1
					TSPOAP1
					TPP2
					SMC1A
					MTOR
					MTOR
					NDUFAF6
					TIMMDC1
					NDUFC2
					SDHD
					UQCC2
					ATP5F1E
					DDX3X
					TREX1
					ITPR1
					PRDM15
					C2orf69
					CLCN3
					EDEM3
					AP1G1
					IPO8
					LTBP1
					ANKRD17
					DPYSL5
					KARS1
					CLPB
					GDF11
					PIK3R1
					PIK3R1
					BLOC1S1
					ZNF699
					CLDN11
					YIF1B
					HCN1
					ANK3
					HMGB1
					CYP26B1
					SMARCA5
					KCND2
					ATG7
					VPS16
					CCND2
					HNRNPUL2
					POU4F1
					GABRD
					PI4KA
					TOGARAM1
					GRIK2
					GEMIN5
					ARF3
					SHMT2
					B3GAT3
					IFT74
					TUBB3
					KIAA0753
					BRAT1
					TMEM218
					PTEN
					PRDM13
					BAP1
					MAN2C1
					PAN2
					PROSER1
					ATP1A2
					POLR3B
					ATP1A3
					H4C3
					TAOK1
					EEF1B2
					ACTL6A
					LMBRD2
					KCNN2
					UBE4A
					POLRMT
					HDAC4
					FBXO28
					H3-3A
					H3-3B
					BCAS3
					NAA20
					RNF220
					PI4KA
					SPATA5L1
					ABHD16A
					SPRED2
					ZBTB7A
					RBL2
					PRORP
					OGDHL
					ADAM22
					NSD2
					ABCC9
					ATP1A2
					SMARCA2
					LETM1
					RELN
					MYCBP2
					UBAP2L
					ADGRL1
					DOHH
					PPFIBP1
					TAF8
					TMEM63C
					DTYMK
					HEATR3
					PDZD8
					CPSF3
					CHKA
					GLRA2
					TRAPPC10
					NRCAM
					ATP2B1
					THUMPD1
					TIAM1
					FBXW7
					KCNC2
					COPB2
					SLC38A3
					HID1
					CHD5
					UBA2
					PLXNA1
					ARFGEF1
					PCDHGC4
					PRKAR1B
					PLCH1
					MAPKAPK5
					UFSP2
					NAPB
					NUDT2
					TFE3
					CDC42BPB
					DAGLA
					FOSL2
					RABGAP1
					ZMYND8
					WNK3
					BUD13
					TAF4
					ZNF292
					CTR9
					DPH5
					EMC1
					SLC32A1
					DNAH14
					KLHL20
					CSNK2B
					SRCAP
					VPS35L
					FAT1
					SUPT16H
					RPL10
					DOCK3
					NR4A2
					GNAO1
					KDM2B
					CREBBP
					HESX1
					HSD17B10
					OPHN1
					EIF4A2
					LHX2
					MPC1
					SRSF1
					INTS11
					SNAPC4
					FILIP1
					RNH1
					CNOT9
					AMFR
					EXOC7
					RHOBTB2
					PPP1R21
					SHQ1
					KCNH5
					HPCA
					CLDN5
					PPFIA3
					DPM3
					CHD7
					L1CAM
					L1CAM
					SYN1
					EIF2B3
					EIF2B4
					EIF2B5
					EIF2B1
					EIF2B2
					ATP5PO
					NAE1
					TCEAL1
					CAMSAP1
					HECTD4
					POLR1A
					ESAM
					SLF2
					FRMD5
					SLITRK2
					WARS1
					MED11
					TMEM147
					MTSS2
					SLC35B2
					ARPC4
					CRLS1
					ROBO1
					CACNA2D1
					H4C5
					H4C9
					FZR1
					FRA10AC1
					ATP9A
					NSRP1
					MAST3
					PGM2L1
					CACNA1I
					JARID2
					HNRNPH1
					TNR
					TRPM3
					HNRNPR
					RALA
					AGO1
					TRIM8
					PRR12
					PIDD1
					UNC45A
					GNAI1
					SETD2
					SETD2
					KMT2B
					STT3A
					ZNF526
					CACNA2D2
					DNMT3A
					STX1A
					PTCHD1
