## Supplementary Tables for "A microglia-containing cerebral organoid model to study early life immune challenges": Suppl Table 5.xlsx

### Sheet: Sheet1
	Gene	lFC	Cilia.associated
522	FAM216B	-3.35669	true
549	CLDN5	-3.02695	true
577	SLC4A5	-2.72186	true
358	FAM81B	-2.68997	true
519	SLC17A8	-2.63628	true
423	C9orf24	-2.39234	true
86	ISM2	-2.38134	true
155	KCNJ13	-2.32014	true
576	ENO4	-2.28706	true
259	KCNK1	-2.25434	true
421	C7orf57	-2.23685	true
191	DAW1	-2.15364	true
175	CCDC170	-2.10571	true
116	RARRES2	-2.09478	true
270	WDR38	-2.08042	true
320	ROPN1L	-2.07461	true
565	AKAP14	-2.01082	true
161	EPAS1	-1.99171	true
322	CXCL14	-1.95278	true
438	RRAD	-1.93728	true
375	COLEC12	-1.91668	true
60	COBLL1	-1.8941	true
266	GALNT5	-1.89106	true
288	MNS1	-1.83722	true
72	SLC7A8	-1.82342	true
287	MDH1B	-1.79251	true
557	MORN5	-1.76736	true
205	OMG	-1.73349	true
143	MAK	-1.72417	true
586	ANXA4	-1.71512	true
397	UBXN10	-1.70864	true
473	FABP6	-1.63879	true
262	CYP27A1	-1.58963	true
216	CALML4	-1.58045	true
292	TMEM117	-1.5684	true
102	CA2	-1.56717	true
211	RIBC2	-1.56237	true
220	FOXJ1	-1.53177	true
97	ATP11C	-1.51092	true
142	RSPH4A	-1.48783	true
46	ATP2B3	-1.48722	true
515	NT5DC1	-1.45259	true
433	CLMN	-1.44597	true
147	NME5	-1.41636	true
242	DYDC2	-1.40174	true
541	PCP4	-1.39015	true
309	FHAD1	-1.37421	true
529	NQO1	-1.32421	true
144	C6orf118	-1.32239	true
327	ARHGAP18	-1.26595	true
96	MOSPD1	-1.24605	true
21	GCLM	-1.24391	true
554	EFCAB10	-1.205	true
349	ENKUR	-1.18613	true
76	BAMBI	-1.17459	true
486	VAT1L	-1.16361	true
623	CHCHD10	-1.06966	true
154	DNAH6	-1.05029	true
219	CDO1	-1.0448	true
165	OSCP1	-1.02304	true
177	CYSTM1	-1.02057	true
614	RSC1A1	-5.96924	false
498	UGT2A1	-4.92472	false
338	SLC22A8	-3.99378	false
317	LRTM1	-3.95948	false
196	COL21A1	-3.60047	false
439	MMP10	-3.48054	false
6	TTC22	-3.42158	false
285	GIPC2	-3.38551	false
620	CD302	-3.33956	false
497	FAM166C	-3.32621	false
261	WNT10A	-3.28826	false
132	POU2AF1	-3.23341	false
547	ARSI	-3.07822	false
174	SFRP5	-3.06618	false
600	LRIT2	-3.01173	false
619	MFRP	-3.00027	false
430	LRRC18	-2.98334	false
3	SLC22A16	-2.97231	false
98	ASB9	-2.96515	false
470	TACR3	-2.96038	false
428	DEUP1	-2.95521	false
241	NTS	-2.95113	false
360	CIBAR2	-2.95092	false
141	FRK	-2.89794	false
429	CLDN2	-2.89065	false
591	MB	-2.8557	false
538	C1orf116	-2.85115	false
127	DBX1	-2.80801	false
593	F5	-2.78349	false
544	AIFM3	-2.76293	false
69	IL5RA	-2.74558	false
446	CA4	-2.69873	false
138	KCNA1	-2.68532	false
445	IGF2	-2.59751	false
386	TMPRSS3	-2.59562	false
151	IL1A	-2.58953	false
558	ADAMTSL5	-2.5725	false
427	AQP7	-2.54399	false
299	CCDC33	-2.52948	false
269	KIF12	-2.52024	false
444	LOXHD1	-2.51896	false
592	ABCA4	-2.5161	false
232	RGS22	-2.49725	false
126	SULT1E1	-2.49307	false
276	TRPC6	-2.4766	false
137	TRPV4	-2.4736	false
149	HRH2	-2.45164	false
355	DYNLT5	-2.44077	false
223	SAG	-2.43981	false
507	PRIMA1	-2.43354	false
567	CFAP73	-2.39961	false
398	C1orf87	-2.3958	false
635	CCL18	-2.39122	false
380	VWA5B1	-2.38017	false
323	SLC25A48	-2.37725	false
617	MCIDAS	-2.34148	false
449	IGFBP6	-2.33622	false
40	BCAS1	-2.3096	false
194	H1-3	-2.26495	false
344	HNMT	-2.25473	false
377	CPA2	-2.24879	false
278	ARHGAP20	-2.2313	false
257	RDH5	-2.22454	false
476	TTLL6	-2.2202	false
481	PDE7B	-2.21823	false
553	DRD1	-2.20731	false
568	MPPED1	-2.19852	false
254	TBX3	-2.18618	false
107	LIM2	-2.17641	false
639	CHD9NB	-2.17615	false
351	TMEM45B	-2.16236	false
625	NHLRC4	-2.12506	false
611	FAM166B	-2.12011	false
555	ANO9	-2.11699	false
71	ANGPT2	-2.1162	false
168	F3	-2.10668	false
231	POPDC3	-2.08605	false
352	CCDC175	-2.06619	false
626	MGAM2	-2.05038	false
133	VWF	-2.0453	false
542	CMKLR2	-2.04104	false
376	CATIP	-2.02039	false
374	LRRC43	-2.01937	false
490	SPTLC3	-2.01523	false
354	KCNK13	-2.01399	false
334	NPFFR1	-2.00648	false
417	FHIP1A	-1.98572	false
450	TMEM88	-1.98042	false
464	C22orf15	-1.96474	false
297	SLC24A4	-1.96299	false
579	TOGARAM2	-1.95646	false
24	CLXN	-1.94991	false
546	SCN5A	-1.94615	false
125	HLF	-1.93005	false
606	CFAP45	-1.92751	false
315	GASK1A	-1.90481	false
48	TGFBR3	-1.89748	false
289	GPAT3	-1.86964	false
115	CRHR2	-1.86491	false
581	SULT1A1	-1.86465	false
271	GMPR	-1.83881	false
7	NOS2	-1.83806	false
129	GALNT18	-1.81125	false
456	RHOH	-1.80604	false
237	IRS4	-1.80363	false
316	STAC	-1.79605	false
413	EFHB	-1.79577	false
361	ABI3BP	-1.78768	false
505	PHYHD1	-1.78757	false
432	LARGE2	-1.77503	false
111	DNAH11	-1.77204	false
403	PKDCC	-1.76881	false
295	KCNH5	-1.73518	false
212	CDHR3	-1.7296	false
477	CYTL1	-1.71881	false
414	ADAMTS9	-1.71794	false
575	SMTNL2	-1.71313	false
281	PAQR5	-1.71139	false
400	DNAI3	-1.70935	false
28	DNAH5	-1.70182	false
164	NR5A2	-1.69997	false
391	AQP5	-1.69582	false
75	PTGS1	-1.69359	false
39	DMRT3	-1.68538	false
588	COL4A6	-1.65809	false
108	ICAM5	-1.65245	false
112	ATP6V0A4	-1.64767	false
504	WDR49	-1.64649	false
51	CA12	-1.63354	false
233	MATN2	-1.63324	false
563	RGS9BP	-1.62452	false
38	DGAT2	-1.62284	false
526	PLD5	-1.60997	false
624	CTSO	-1.6065	false
246	CMPK2	-1.59226	false
135	SYT10	-1.58534	false
206	PLAAT1	-1.58019	false
357	NR4A2	-1.57463	false
326	GABRR1	-1.5655	false
329	GPC3	-1.56536	false
640	SSTR3	-1.56462	false
616	C1QTNF5	-1.56188	false
487	COL8A2	-1.55713	false
47	PYGM	-1.54459	false
364	FLACC1	-1.54456	false
419	SERINC5	-1.52731	false
371	ATP2B2	-1.52524	false
347	C2orf50	-1.51976	false
523	CFAP276	-1.51699	false
383	KCNE2	-1.51355	false
41	PRKCQ	-1.51019	false
58	COL5A3	-1.50146	false
190	ACVR1C	-1.49955	false
215	ELL3	-1.49687	false
454	SCN11A	-1.49477	false
203	PCSK2	-1.48049	false
49	PTPN3	-1.4803	false
395	AK4	-1.47723	false
621	CFAP57	-1.47327	false
180	RDH10	-1.47276	false
545	KCTD8	-1.46321	false
365	CFAP70	-1.45714	false
609	S1PR3	-1.44246	false
8	TKTL1	-1.43147	false
283	STRA6	-1.42187	false
197	MYRF	-1.41449	false
303	OSGIN1	-1.40965	false
368	PABIR3	-1.40376	false
346	PRSS23	-1.3997	false
582	MME	-1.39953	false
630	FXYD1	-1.39661	false
146	GHR	-1.39367	false
171	GALNT12	-1.39285	false
615	PPP1R3G	-1.38412	false
348	ITPR1	-1.37858	false
121	DOCK8	-1.37815	false
399	NTNG1	-1.36604	false
416	HPGD	-1.3654	false
202	BMP2	-1.36094	false
552	SMIM10	-1.36019	false
336	CCDC81	-1.35994	false
499	SUSD5	-1.35718	false
192	SDC4	-1.35249	false
556	METTL7A	-1.3507	false
605	LRRC10B	-1.35023	false
136	WNT5B	-1.34586	false
35	LAMA3	-1.33404	false
333	CDHR1	-1.32906	false
123	CDH23	-1.3262	false
493	ABCD2	-1.30532	false
63	CFAP61	-1.2988	false
418	ANKRD33B	-1.29643	false
475	GPRC5C	-1.29448	false
612	CFAP90	-1.29085	false
435	ADAMTS15	-1.28836	false
422	FREM1	-1.28578	false
80	P2RX6	-1.27583	false
185	ITIH5	-1.27499	false
369	PABIR2	-1.2611	false
70	PITPNM3	-1.26084	false
502	PODN	-1.25718	false
518	NSUN7	-1.2473	false
227	NFATC1	-1.2418	false
510	PRR18	-1.23846	false
119	SPATA6L	-1.23295	false
472	MYRIP	-1.2246	false
25	USP2	-1.22376	false
390	BDH1	-1.2228	false
583	LAMA2	-1.22037	false
104	TNNT1	-1.21407	false
162	SPR	-1.21032	false
286	SLC5A6	-1.18683	false
469	LDB2	-1.17503	false
550	ADRA2C	-1.17152	false
229	ENOSF1	-1.16811	false
82	RAB36	-1.16728	false
516	OPLAH	-1.16637	false
462	ROR2	-1.14898	false
463	ODAD2	-1.14197	false
42	PPP2R5A	-1.1388	false
290	NAAA	-1.13316	false
277	CFAP300	-1.10632	false
359	CMTM7	-1.09334	false
122	RAB11FIP2	-1.08576	false
273	MYO7A	-1.08194	false
43	NGEF	-1.07548	false
574	COL4A5	-1.07266	false
533	FAM181B	-1.06889	false
90	SLCO4A1	-1.0592	false
601	TCEA3	-1.057	false
511	SLCO3A1	-1.04485	false
513	NIM1K	-1.02224	false
573	H1-2	-1.00616	false
610	NUDT19	-1.00352	false
530	F2R	1.00785	false
431	AMER2	1.00834	false
89	CTSZ	1.0091	false
87	RIN3	1.04369	false
19	CD74	1.04696	false
32	EPHA3	1.05817	false
539	PLCXD3	1.06301	false
91	SLC17A9	1.06819	false
57	EPHA6	1.06929	false
280	SQOR	1.07397	false
213	IRF5	1.08349	false
260	NPL	1.09356	false
548	ADAP2	1.09694	false
50	ST6GAL1	1.0978	false
543	KREMEN1	1.10678	false
458	SLC16A4	1.11722	false
159	WIPF1	1.11806	false
114	TSPAN12	1.14878	false
353	GFRA1	1.15428	false
457	LDLRAD4	1.16174	false
482	MCC	1.16238	false
282	PLCB2	1.16397	false
402	TRIM58	1.16696	false
79	KCNK6	1.16852	false
74	TGFB2	1.17144	false
301	IGSF6	1.17892	false
634	PRAG1	1.18591	false
14	PLAUR	1.18827	false
407	TNFAIP8L2	1.18919	false
65	HEPH	1.20021	false
52	SEMA3C	1.20733	false
408	S100A11	1.20859	false
506	GPR156	1.20869	false
509	SLC35G1	1.21496	false
145	MDFI	1.22075	false
412	IFI16	1.23632	false
491	PDE3A	1.2452	false
343	KLHL1	1.25969	false
140	PTPN6	1.26112	false
590	MBP	1.26156	false
83	APOL4	1.26704	false
578	PCDH18	1.26938	false
631	C17orf113	1.26943	false
36	TBXAS1	1.27103	false
370	CD109	1.30208	false
68	NLRC4	1.30225	false
392	SCIMP	1.30939	false
26	VCAN	1.31136	false
460	LGALS9	1.32032	false
13	MRC2	1.32292	false
434	HTRA1	1.32996	false
436	SPINT1	1.33474	false
73	UNC13D	1.35735	false
525	TDRD6	1.35979	false
128	IL10RA	1.36555	false
11	CD4	1.37693	false
61	LAT2	1.39196	false
53	CAPN6	1.39957	false
130	SLC15A3	1.3997	false
345	CNDP1	1.42096	false
93	JAG1	1.43011	false
524	SSC5D	1.43021	false
256	EPHA7	1.43417	false
520	LACC1	1.44773	false
372	CLEC18A	1.45226	false
508	NUPR1	1.45602	false
178	TGFBI	1.49138	false
157	PROC	1.49816	false
608	GPSM3	1.50032	false
169	VAMP8	1.50227	false
535	FIGN	1.50477	false
16	ALOX5	1.52592	false
328	LANCL3	1.52809	false
339	TAGLN	1.53154	false
604	INSYN2B	1.53782	false
272	TLR2	1.55798	false
453	CX3CR1	1.56138	false
589	ADAMTSL2	1.56323	false
148	LOX	1.57342	false
534	UBA7	1.57712	false
103	IL4I1	1.58436	false
34	ELN	1.59963	false
319	PLAC8	1.61328	false
373	TNFRSF14	1.63552	false
503	CMKLR1	1.63963	false
179	SOCS2	1.65051	false
100	PYCARD	1.66384	false
184	BHLHE41	1.68658	false
188	MMP19	1.68819	false
264	MYO1G	1.70137	false
247	FST	1.70817	false
409	ARHGAP25	1.70865	false
401	NLRP3	1.72266	false
173	LTBP2	1.72912	false
598	RORB	1.72994	false
340	KIAA1755	1.76362	false
341	FERMT3	1.7855	false
250	ETS1	1.79719	false
230	CARD6	1.80548	false
584	HRH1	1.81819	false
580	RASSF10	1.83139	false
17	WAS	1.84747	false
293	LPAR6	1.88587	false
101	ATP8B4	1.90211	false
4	SOX8	1.91645	false
367	FGF18	1.92256	false
342	FCGR1A	1.93821	false
622	CEBPA	1.93947	false
64	OAS1	1.95469	false
570	TRPV2	1.95503	false
167	PADI2	1.9861	false
238	PRAM1	1.98619	false
362	SLC7A7	1.98798	false
33	COL9A2	1.9884	false
332	CDKN2B	1.99572	false
325	FGD2	1.99837	false
275	PI15	1.99952	false
480	LRG1	2.00512	false
484	P2RY6	2.01433	false
387	GAB3	2.01513	false
294	RDH12	2.03043	false
559	IKZF1	2.05685	false
572	DIPK1C	2.05976	false
12	BTK	2.07966	false
251	SLC37A2	2.09476	false
308	MYO1F	2.11722	false
302	CLEC18B	2.11735	false
447	GPD1	2.11797	false
637	RAB7B	2.11942	false
228	PPARG	2.12023	false
18	SLC11A1	2.13101	false
389	IL6R	2.13802	false
455	MLKL	2.14689	false
411	FBLN2	2.15226	false
153	ITGB6	2.1575	false
394	TAL1	2.1589	false
29	CAPG	2.16432	false
94	CDH20	2.16621	false
95	MXRA5	2.16741	false
208	GNG11	2.16795	false
474	CNGB3	2.181	false
201	CD93	2.2047	false
378	NCF1	2.20609	false
335	RGS10	2.20702	false
321	ADAMTS16	2.21176	false
451	TMC8	2.22747	false
566	ARHGAP30	2.23886	false
569	ZNF385C	2.2391	false
189	PLP1	2.24654	false
633	INO80B-WBP1	2.25969	false
245	PTPN22	2.30046	false
536	BGN	2.30689	false
564	GLDN	2.33773	false
240	GIMAP4	2.38598	false
118	TMEM176B	2.38884	false
2	WNT16	2.38954	false
207	ADGRE2	2.39008	false
495	C1QA	2.3912	false
209	FGL2	2.39485	false
88	MMP9	2.39822	false
225	FIBCD1	2.4038	false
512	SAMD9L	2.40719	false
221	APOC1	2.40898	false
501	TLR6	2.4217	false
532	CLDN7	2.42678	false
67	LYZ	2.43013	false
9	TRAF3IP3	2.45728	false
265	TM6SF1	2.46652	false
452	SOST	2.46885	false
193	PMEPA1	2.47855	false
217	CD68	2.48617	false
158	KYNU	2.51576	false
236	CHIT1	2.55136	false
596	ALPK2	2.56399	false
62	SIGLEC1	2.58179	false
521	FOXS1	2.59968	false
312	FCGR2A	2.62557	false
531	PENK	2.6308	false
479	GIMAP8	2.64213	false
30	ADAM28	2.65377	false
425	ALDH1A1	2.68111	false
226	GMFG	2.69189	false
307	TRPM2	2.69572	false
632	MILR1	2.70665	false
198	IL1B	2.76531	false
561	CD300LF	2.77671	false
120	ENG	2.78608	false
420	TAGAP	2.78866	false
607	GIMAP1	2.78907	false
222	PLVAP	2.80002	false
356	BMP3	2.83534	false
304	IRF8	2.85128	false
56	DCT	2.85455	false
384	RUNX1	2.86515	false
551	APOBR	2.87898	false
253	SDS	2.8912	false
440	C15orf48	2.92288	false
410	S100A9	2.93475	false
311	NECTIN4	2.99883	false
514	CD163	3.01395	false
627	CLEC5A	3.01788	false
291	PARVG	3.02287	false
478	FPR1	3.05947	false
459	IL7R	3.06201	false
594	EGFL6	3.08035	false
172	CSF3R	3.08503	false
468	GPR183	3.13514	false
560	EVI2B	3.13618	false
268	TLR4	3.14643	false
443	GNGT2	3.15043	false
602	CARD16	3.15821	false
415	CCR1	3.15954	false
537	CSF1R	3.17315	false
405	PIGR	3.1746	false
393	ASGR2	3.18649	false
471	ITGAM	3.18928	false
562	FFAR4	3.20605	false
131	C11orf21	3.20736	false
540	MCEMP1	3.21179	false
5	ITGAL	3.23554	false
488	C3AR1	3.25083	false
55	SP140	3.2557	false
527	HCLS1	3.2585	false
99	ACP5	3.28864	false
613	SKOR2	3.2958	false
406	CTSS	3.299	false
218	SIGLEC9	3.32711	false
124	ABI3	3.33028	false
109	CD33	3.38366	false
23	TNFRSF1B	3.38856	false
638	CCL3	3.39394	false
252	HAVCR2	3.41994	false
31	LCP2	3.43036	false
379	SLAMF8	3.43277	false
437	PLD4	3.44786	false
489	LRRC15	3.45251	false
274	SLCO2B1	3.47249	false
152	CYTIP	3.48254	false
117	GIMAP2	3.49123	false
113	TFEC	3.4977	false
603	LST1	3.50435	false
186	ARHGAP9	3.51854	false
249	APLNR	3.52698	false
494	C1QB	3.53288	false
483	OTP	3.53851	false
156	MLPH	3.55377	false
258	DYSF	3.56153	false
77	TREM2	3.57351	false
485	GPR34	3.57365	false
45	SPI1	3.59212	false
366	TDRD9	3.59488	false
324	PLA2G7	3.61946	false
279	CASP1	3.62255	false
426	CYBB	3.62619	false
442	MS4A14	3.66351	false
466	CXCL8	3.66641	false
314	PTPN7	3.68077	false
84	NCF4	3.6944	false
248	DOCK2	3.71038	false
296	GPR65	3.73986	false
78	IL12RB1	3.77383	false
239	GIMAP6	3.7763	false
163	NCF2	3.78376	false
350	FLI1	3.79906	false
195	SPDEF	3.80963	false
105	RASAL3	3.80983	false
385	GOLGA6A	3.81965	false
300	ITGAX	3.82247	false
492	KLHL6	3.82718	false
599	FCGR3A	3.83355	false
110	PIK3CG	3.84618	false
587	SPN	3.85064	false
448	LAIR1	3.85812	false
305	PIK3R5	3.86599	false
20	RUNX3	3.87084	false
199	C3	3.87289	false
313	LEFTY2	3.87375	false
160	PLEK	3.88015	false
528	S1PR5	3.91441	false
204	EVI2A	3.93073	false
641	ADORA3	3.9932	false
1	FGR	4.01166	false
66	RGS1	4.01298	false
595	RCSD1	4.01362	false
465	RNASE6	4.01477	false
92	HCK	4.03533	false
424	SYK	4.0435	false
396	LAPTM5	4.04592	false
182	SASH3	4.05796	false
54	APBB1IP	4.07945	false
200	TNFSF14	4.115	false
263	LCP1	4.12881	false
59	FYB1	4.15023	false
330	DOK2	4.15136	false
255	CD36	4.16338	false
461	SIGLEC7	4.18201	false
27	MSR1	4.20037	false
10	STAB1	4.21873	false
85	CSF2RB	4.22433	false
404	FCMR	4.25479	false
585	TLR7	4.25654	false
337	ST14	4.2759	false
284	CYP19A1	4.29358	false
210	RAC2	4.30151	false
234	ALOX5AP	4.30759	false
628	CLEC19A	4.33153	false
318	TM4SF19	4.35215	false
134	BIN2	4.35789	false
37	GNA15	4.38253	false
235	CHI3L1	4.38746	false
244	CD180	4.40379	false
183	SRGN	4.43212	false
381	FCER1G	4.43912	false
187	NCKAP1L	4.463	false
176	TASL	4.49624	false
81	CYTH4	4.55246	false
500	HOXB2	4.55872	false
139	ARHGDIB	4.57521	false
382	C1QC	4.59003	false
363	VSIG4	4.6064	false
636	PIK3R6	4.61622	false
267	IL1RN	4.62404	false
310	CD53	4.62407	false
15	TYROBP	4.63909	false
106	SIGLEC8	4.64085	false
224	LSP1	4.64907	false
629	PECAM1	4.64918	false
441	MS4A7	4.69237	false
331	ATP6V0D2	4.71271	false
597	SUCNR1	4.78315	false
517	MSC	4.83782	false
44	CD84	4.96572	false
166	CD48	5.02025	false
214	WDFY4	5.15983	false
170	SPP1	5.20425	false
388	ITGB2	5.24064	false
496	OLR1	5.24326	false
243	ADAMDEC1	5.26538	false
467	CD52	5.31237	false
571	AMTN	5.35392	false
150	CD86	5.51093	false
618	APOC2	5.51697	false
306	VAV1	5.5558	false
22	SLAMF7	5.61986	false
181	CCRL2	5.82747	false
298	GOLGA6D	7.31268	false
